# IKAROS Gene Regulatory Network Reveal ERG as a Vulnerability in B-cell Acute Lymphoblastic Leukemia

**DOI:** 10.64898/2025.12.29.696402

**Authors:** Hana Paculova, Alyssa Richman, Joseph Boyd, Joshua Carlos Bernil, Princess Rodriguez, Etapong Ayongaba, Prachi Ghule, Elsa Drivet, Amrita Palaria, Mariam Dajani, Els Verhoeyen, Anthony Saviola, Gary S. Stein, Hilde Schjerven, Seth Frietze

## Abstract

B-cell acute lymphoblastic leukemia (B-ALL) is driven by transcriptional dysregulation that impairs B-cell differentiation and sustains leukemic growth. A defining feature of high-risk B-ALL is mutations in *IKZF1*, which encodes the tumor suppressor IKAROS. Here, we map IKAROS gene regulatory networks in *IKZF1*-mutated Ph B-ALL using an inducible IKAROS system and multi-omic profiling. IKAROS restoration reprograms chromatin accessibility and transcriptional control, shifting regulation from an ETS-dominated state to one enriched for B-cell lineage factors. Among repressed transcription factors, we identify ERG as a key regulatory node directly bound and antagonized by IKAROS. IKAROS binds regulatory elements near *ERG* and other progenitor-associated genes, coinciding with reduced *ERG* expression and repression of transcriptional programs linked to early B-cell developmental stages. Analysis of single-cell multiome data from human B-cell progenitors shows that ERG and IKAROS have opposing stage-specific activities and identifies a developmental stage-specific regulatory region in *ERG* intron 3 which is bound by IKAROS, and functionally important for *ERG* gene expression. Functional assays using CRISPRi and ETS inhibitors, along with gene dependency data from DepMap, confirm ERG dependency in *IKZF1*-deficient B-ALL. Our findings identify ERG as a context-specific dependency in *IKZF1*-deficient B-ALL, providing a mechanistic basis for the observed mitigation of poor prognosis for *IKZF1*-mutation in patients with co-occurring *ERG* deletions.
