## Supplemental Table 4 for "IKAROS Gene Regulatory Network Reveal ERG as a Vulnerability in B-cell Acute Lymphoblastic Leukemia"

### Sheet: STABLE4
Upstream Regulator	Molecule Type	Predicted Activation State	Activation z-score	p-value of overlap	Target Molecules in Dataset
FOXM1	transcription regulator	Inhibited	-3.719	0.0236	CCND1,CCND2,CDKN1A,CXCR3,FUT4,FZD1,HEY2,ITGA5,ITGAV,NBN,NEDD4,PDGFA,PECAM1,PLAUR,PROM1,SNAI1,SOD2,VCAN
ATF4	transcription regulator	Inhibited	-3.468	0.000403	ABCG2,ARHGAP24,ATF3,BCL11A,CAST,CCL2,CDKN1A,EIF4EBP1,FAM102A,FUT7,GCH1,GRB10,NDRG1,OSMR,PSAT1,PSPH,PYCR1,SH3RF3,SLC1A5,SLC39A14,SLC43A1,SLC6A9,SLC7A5,SNTB1,SOD2,STC2,TNFRSF12A,WARS1,WFS1
ERG	transcription regulator	Inhibited	-2.972	3.83e-06	ABCC4,ACTN1,ARHGAP22,ARHGAP24,CD59,CDC42BPB,CDKN2D,CYFIP1,DBN1,DOCK10,EGFL7,ERG,ETS1,FHL1,FLNB,GUCY1B1,ICAM2,ITGA6,MYO10,NDRG1,NPAS1,PECAM1,PIM1,PLAU,PLAUR,PLEK,PSTPIP2,PTPN22,SLC24A1,SLIT2,SNAI1,SNCA,SPARC,THBS1,TMEM263
MYC	transcription regulator	Inhibited	-2.946	3.48e-10	ABCA7,ABCB9,ABCC4,ABCD1,ABCE1,ACTN1,ACVR1,AFMID,AHCY,ALCAM,AMD1,ANGPT2,ANXA4,APP,ARHGAP22,ARHGAP25,ATP13A2,BIN1,CASP8,CAST,CCND1,CCND2,CCNG2,CD44,CD69,CD86,CDKN1A,CEBPA,CLUH,COL5A1,COL6A3,CSF1R,CSRP2,CTDSPL,CTNNA1,CYFIP2,DBN1,DEK,DKK1,DNTT,DUSP1,DUSP2,DUSP7,ECM1,EIF4EBP1,EMP1,EPHA2,EPHB3,FABP5,FADS2,FBLN5,FBXO32,FGFR1,FUT8,GBP2,GBP3,GBP4,GM2A,GREB1,HK2,HMOX1,HSPB1,HSPD1,HSPE1,ID2,IFI44L,IFIH1,IFI…
ELL2	transcription regulator	Inhibited	-2.309	0.000254	DNAJC3,ENTPD1,FNDC3B,FUT8,IGHM,ITM2C,LMAN1,POU2AF1,PRDM1,TENT5C,TMEM154,TRIB1,XBP1
SP3	transcription regulator	Inhibited	-2.249	0.00952	ABCD2,ADD3,ANGPT2,ATF3,CCND1,CDKN1A,CEACAM1,CEBPA,COL7A1,DMD,DNM1,DUSP1,EIF2AK2,HGF,ITGA2,PEMT,PLAU,PLAUR,PREX1,PTGS1,SERPINH1,SLC19A1,SOD2,SPARC,TCEAL1,TLR2
TCF4	transcription regulator	Inhibited	-2.245	6.26e-05	ADA,ALCAM,APOBEC3G,BACH2,BHLHA15,BHLHE40,CASP8,CCL25,CD38,CDKN1A,ECEL1,ENTPD1,FGD2,GBP3,GP9,GRB7,H1-0,ID2,IL16,IL32,IL4I1,ITGA3,KALRN,LMO2,MRTO4,MXD3,NEIL1,NIBAN3,PACSIN1,PDIA6,PRDM1,PRDX4,RIPOR2,RPL22L1,RUNX2,SAMD9L,SEC63,SELL,SERINC5,SMAD6,TENT5C,TMEM140,TNFSF10,TRAF5,WARS1,XBP1,ZNF467
SP1	transcription regulator	Inhibited	-2.243	1.46e-06	ABCD2,ADA,ADD3,ATF3,ATP2A3,BACE1,CCL2,CCN2,CCND1,CCND2,CCNG2,CD59,CDC42BPG,CDKN1A,CDKN2D,CEACAM1,CEBPA,CHRNA5,COL7A1,CR2,CYBRD1,DMD,DNM1,EIF2AK2,ENG,FGFR1,HBEGF,HGF,HK2,HMOX1,IFITM3,IL1B,IRAK3,ITGA2,ITGAV,ITGAX,KCNA3,KCNQ3,KRT18,MRC1,MYBL1,NCOA3,NDRG1,NFKBIA,NPR1,P2RX7,PDGFA,PDGFRB,PEMT,PIGM,PIM1,PLAU,PLAUR,PREX1,PROM1,PTGS1,RARA,ROBO4,RUNX2,SELL,SERPINE2,SLC19A1,SLC22A4,SLC31A1,SMPD1,SOCS1,SOD2,…
NOTCH3	transcription regulator	Inhibited	-2.223	9.36e-05	ACTN1,ARHGEF4,CDKN1A,COL5A1,DTX1,EPAS1,GUCY1B1,HEY2,NOS2,NRARP,PDGFRB,PRAG1,PROM1,SPARC
TCF12	transcription regulator	Inhibited	-2.196	3.21e-05	CD33,CD3E,CD4,CD93,CDKN1A,CHRNA5,CSF1R,DNTT,ETS1,FLT3,FLT3LG,GJB2,ID2,IL32,IL7R,JDP2,KLF2,KLF7,RAG1,S1PR1,SLC22A16,SPIB,TNFRSF8,VGF,VIPR2
KLF4	transcription regulator	Inhibited	-2.129	8.26e-05	ACVR1,ALCAM,CCL2,CCND1,CCND2,CD34,CD44,CDKN1A,CEBPA,CSF1R,CYP1A1,DUSP1,EPHA2,GBP3,GBP4,GJB2,GREB1,HBEGF,HEY2,HSPB1,IFITM3,IL32,IRS1,KLHL24,MRC1,NOS2,NRP1,ODC1,OVOL1,PECAM1,PLAUR,PRDM1,PROM1,RCAN1,RUNX2,SERPINH1,SOCS1,SOD2,TEAD4,TFAP4,TGFB3,THBS1,TNFSF10,USP18
KMT2D	transcription regulator	Inhibited	-2.101	0.00375	ADCY5,ANO10,AP1S3,ARTN,BVES,CCL2,CNTLN,CRIP2,DKK1,DUSP2,EBPL,FAH,FHL1,GJB2,GPRC5C,MARVELD1,MIR17HG,NIPSNAP3A,NT5E,POGLUT3,PTGR1,PTGR2,SMAD6,TCEAL1,TRPV2,ZNF641
PGR	ligand-dependent nuclear receptor	Inhibited	-2.057	3.05e-05	ABCG2,AMD1,CALCB,CCND1,CD44,CD59,CDKN1A,CEBPA,CTDSPL,EPAS1,GAS6,GBP1,GRB10,GREB1,HBEGF,IFI44L,IFIT1,IFIT2,IRS1,ITGA6,KRT18,MX2,MYO10,NDRG1,NFKBIA,OAS3,OCEL1,PACSIN1,PCDHGC3,PDGFA,PFKFB3,PIM2,PLAU,PPM1H,RSAD2,SLC7A5,ST3GAL4,TBC1D8,TGFB3,TM4SF1,TRAF5,VCAN,XAF1
REL	transcription regulator	Inhibited	-2.031	0.000975	APP,BACH2,BCL3,CCL2,CCND1,CCND2,CD59,CD86,CDKN1A,CR2,ETV5,FADS2,FOXO3,FRMD4B,HBEGF,IGHM,IL1B,IL2RA,IL32,KCNK6,NFKBIA,NOS2,NRARP,PCBP4,PFKM,RELB,RORC,RSAD2,SNAI1,SOD2,TNFRSF10C,TNFSF10
CEBPB	transcription regulator	Inhibited	-2.017	0.00639	ALDH1A2,ANTXR1,APP,CCL2,CCND1,CCND2,CCR1,CCRL2,CD86,CDC42EP3,CDKN1A,CEBPA,CSF1R,CXCL16,CYP1A1,CYP27B1,DAB2,DEK,DHCR7,DMWD,FBLN1,FBXO32,FCGR1A,FHL1,FOXO3,FZD1,GINS1,HGF,HSPD1,HSPE1,IFIT2,IFITM3,IGKC,IL1B,IRAK3,IRS1,ITGAL,KRT18,MXD3,NBN,NDRG4,NOS2,NRP1,ODC1,PA2G4,PDK4,PLAUR,PRDM1,PRDX4,PSMA6,PTGS1,RAC2,RCAN1,RUNX2,SCD,SOD2,TFRC,TM4SF1,UPP1,VCAN,WT1,XBP1
HMGA1	transcription regulator		1.815	0.0173	APOL6,CCND1,CCND2,CD44,DAB2,DHCR7,GNA15,HCK,IL2RA,ITGAL,KLF2,LIPE,MAPKAPK2,NOS2,PIM2,RARA,RHOB,SERPINH1,SLC27A2,SNAI1,SPARC,TRH
WWTR1	transcription regulator		1.867	0.00467	BMP2,CCN2,CD44,CDKN1A,EMP1,ID2,IL1B,LAMA3,NEGR1,RUNX2,SYNPO
KLF2	transcription regulator		1.92	9.6e-08	ANGPT2,BCL3,CCL2,CCN2,CCR7,CD44,CD86,CD93,CDKN1A,CEBPA,CR2,CXCR3,ECM1,EFNA1,EPAS1,FBLN1,FGR,FUT4,IL1B,IL32,IL6R,IL7R,LGALS9,NDRG1,NFKBIA,PECAM1,PRDM1,PRF1,RUNX2,S1PR1,SELL,TBX21,TFRC,THBS1,TNFRSF8,TNFSF10
TSC22D3	transcription regulator		1.928	0.00368	CCL2,CCND1,CD86,CDKN1A,CEBPA,DUSP1,IL1B,IL2RA,RUNX2,TLR2
SPDEF	transcription regulator		1.969	0.00435	CCN2,CD34,CDKN1A,COL5A1,COL6A3,CYFIP1,FGFR1,ITGA3,ITGA5,ITGA6,PLAU,PLAUR
GLIS2	transcription regulator		1.982	0.0363	CCL25,CCN2,CCND1,IL32,SNAI1,SPARC
PAX5	transcription regulator	Activated	2.173	0.000362	BLK,CCND1,CD22,CNR2,CR2,CSF1R,CTNNA1,FLT3,HK2,IGLL1/IGLL5,POU2AF1,PRDM1,PYGL
SOX11	transcription regulator	Activated	2.22	0.000669	ADAM9,BMP2,BST2,CCND1,CD3E,CD86,DBN1,FCMR,HSPD1,IFIH1,LGALS9,MS4A1,MYO1B,PDGFA,PRDM1,RUNX2,SPIB,TIAM1,TP53INP1,TUBA1A,VPREB3,ZSCAN16
BCL6	transcription regulator	Activated	2.284	1.47e-05	A2M,ALCAM,BACH2,BCL3,BMP2,CCL2,CCND1,CCND2,CCR7,CD44,CD69,CDKN1A,DOCK10,ENTPD1,FUT7,GABARAPL1,HACD1,IL13RA1,IL1B,IL2RA,IL6R,IL7R,ITGA3,LPIN1,MIR155HG,MIR17HG,MRC1,NOS2,PFKM,PRDM1,RORC,SH2D4A,SH3PXD2B,SLC27A2,SOCS2,TBX21,XBP1
FOXP1	transcription regulator	Activated	2.349	0.0198	CDKN1A,CSF1R,DMD,IL1B,NFIA,PRDM1,XBP1
SP110	transcription regulator	Activated	2.357	0.0161	ATF3,BCL3,BST2,CD3E,DAB2IP,DMD,ETS1,GRN,IFIH1,IFIT1,IFITM3,IL6R,ITGAV,OAS3,P2RX7,PLSCR1,TCF7,TRIM5
RUNX3	transcription regulator	Activated	2.357	0.00137	ASPH,CCN2,CCND1,CCR7,CD4,CDKN1A,CEBPA,CHST3,CSF1R,IL1B,ITGAL,ITGAX,MID1,NEGR1,RHOBTB3,SLIT2,STC2,TNFSF4,TPM2,WT1
SMAD7	transcription regulator	Activated	2.473	0.0104	ACVR1,ACVR2B,BMP2,CCL2,CCN2,CDKN1A,COL6A3,EIF4EBP1,GAS6,HBEGF,HMOX1,ID2,IL1B,ITGA6,NFKBIA,NOS2,PROM1,SCD,TGFB3,TPM2
TAF4	transcription regulator	Activated	2.595	0.00154	CARMIL1,CCN2,CCND1,COL6A3,ETS1,GAS6,GJB2,HBEGF,ID2,ITGA6,MAP3K6,PDGFA,SCUBE1,TGFB3,THBS1,VAV3
IKZF1	transcription regulator	Activated	3.388	1.66e-14	ABCA9,ADAM19,AJUBA,ANTXR1,CCND2,CCR1,CD34,CD38,CDKN1A,CEMIP2,CNR2,CTNND1,DEPP1,DKK1,DNM1,DNTT,DTX1,EIF4E3,EMP1,FGFR1,FKBP9,FLT3,FUT10,GAS6,GP9,GPR68,GRN,HK2,IGLL1/IGLL5,IL7R,INAFM2,LEPROT,LHFPL6,LIG4,LMO2,MAP2,MGLL,MLXIP,MYO1B,NRARP,PPP1R9A,PRRT3,PYGL,RAG1,RAI14,RAPGEF4,SERPINH1,SLC19A1,SPN,ST3GAL6,TBC1D9,TBX21,TNFAIP8L2,UEVLD,VIPR1,WDFY3,ZDHHC9
