## Supplemental Table 5 for "IKAROS Gene Regulatory Network Reveal ERG as a Vulnerability in B-cell Acute Lymphoblastic Leukemia"

### Sheet: Sheet1
TF	Score	p-value	Direction	Rank
SP1	0.3152	1.23e-188	Activated	1
KLF3	0.2207	1.88e-181	Activated	2
MAZ	0.2068	1.18e-175	Activated	3
KLF4	0.2642	2.73e-175	Activated	4
KLF6	0.2749	6.49e-173	Activated	5
KLF5	0.2642	1.19e-172	Activated	6
KLF14	0.1953	7.31e-168	Activated	7
SP2	0.253	1.36e-167	Activated	8
KLF9	0.2492	1.11e-166	Activated	9
SP5	0.1754	2.13e-158	Activated	10
KLF10	0.2248	1.22e-154	Activated	11
ZEB2	0.2347	2.85e-153	Activated	12
NRF	0.2826	2.88e-153	Activated	13
NRF1	0.2988	9.24e-151	Activated	14
E2A	0.193	1.59e-150	Activated	15
CTCF	0.1986	6.3e-150	Activated	16
EGR2	0.1861	1.25e-149	Activated	17
BORIS	0.1641	3.34e-148	Activated	18
EGR1	0.1944	7.82e-148	Activated	19
SLUG	0.2006	1.94e-144	Activated	20
EKLF	0.1674	1.62e-140	Activated	21
ZEB1	0.2084	7.63e-135	Activated	22
ZFP281	0.1023	1.87e-134	Activated	23
COUP-TFII	0.1577	1.1e-132	Activated	24
THRB	0.1384	1.84e-131	Activated	25
ZNF692	0.1585	4.71e-131	Activated	26
HINFP	0.2752	1.38e-128	Activated	27
OCT	0.1597	1.92e-128	Activated	28
EAR2	0.1479	1.48e-125	Activated	29
COUP-TFII	0.1648	1.84e-125	Activated	30
OCT4	0.1213	4.67e-125	Activated	31
ZNF519	0.1173	2e-123	Activated	32
NFY	0.179	2.9e-122	Activated	33
ZFP809	0.0946	1.46e-121	Activated	34
OCT2	0.1229	5.12e-119	Activated	35
BCL11A	0.1119	7.01e-118	Activated	36
PHOX2B	0.088	9.91e-118	Activated	37
TFE3	0.1755	1.28e-117	Activated	38
THRB	0.1309	4.74e-117	Activated	39
ERRA	0.1005	3.56e-116	Activated	40
USF2	0.1473	8.79e-115	Activated	41
E-BOX	0.1548	6.3e-113	Activated	42
AP-2ALPHA	0.0896	7.45e-113	Activated	43
FOXA1	0.0678	1e-111	Activated	44
CRE	0.1737	3.38e-110	Activated	45
MITF	0.1366	7.76e-110	Activated	46
LRF	0.1062	4.52e-109	Activated	47
USF1	0.1453	9.99e-107	Activated	48
THRA	0.0808	2.35e-106	Activated	49
RAR	0.0898	5.2e-106	Activated	50
GLI3	0.1098	7.57e-106	Activated	51
AP-2GAMMA	0.0852	8.76e-106	Activated	52
HNF1	0.0826	1.25e-105	Activated	53
HNF1B	0.0858	2.19e-105	Activated	54
ESRRB	0.0967	2.46e-105	Activated	55
CLOCK	0.1138	1.22e-103	Activated	56
SREBP2	0.1109	3.99e-103	Activated	57
P53	0.0782	1.5e-102	Activated	58
ELK4	0.1093	4.58e-102	Activated	59
BRN1	0.0799	4.85e-101	Activated	60
GLIS3	0.0708	2.35e-100	Activated	61
FXR	0.1071	2.53e-100	Activated	62
FOXF1	0.07	7.49e-100	Activated	63
RARA	0.0706	2.76e-99	Activated	64
ERRG	0.0793	9.45e-99	Activated	65
PAX7	0.0821	1.61e-98	Activated	66
ATF1	0.1081	6.86e-98	Activated	67
ZIC3	0.0579	1.96e-97	Activated	68
BHLHE40	0.1495	2.61e-97	Activated	69
BHLHE41	0.112	2.79e-97	Activated	70
BMAL1	0.1118	4.11e-97	Activated	71
FOXA1	0.0622	2.47e-96	Activated	72
FOXA1	0.0616	6.7e-96	Activated	73
MNT	0.1062	1.05e-95	Activated	74
OCT6	0.0708	4.87e-95	Activated	75
FOXA2	0.0733	1.31e-94	Activated	76
OCT	0.0702	5.26e-94	Activated	77
REVERB	0.0633	9.25e-92	Activated	78
FOXL2	0.0653	6.15e-91	Activated	79
RARG	0.0621	7.39e-91	Activated	80
ATF7	0.0965	7.96e-91	Activated	81
FOXA3	0.0672	1.02e-90	Activated	82
MAX	0.1056	1.26e-90	Activated	83
ZBTB33	0.142	3.25e-90	Activated	84
FOXK1	0.0631	1.07e-89	Activated	85
FOXM1	0.0521	1.3e-89	Activated	86
BARX1	0.0696	4.24e-89	Activated	87
DUX4	0.051	1.24e-88	Activated	88
NPAS	0.0928	2.26e-88	Activated	89
PKNOX1	0.0772	3.14e-88	Activated	90
PIT1+1BP	0.0517	5.57e-88	Activated	91
N-MYC	0.0903	3.41e-87	Activated	92
YY1	0.0601	5.41e-87	Activated	93
C-MYC	0.0879	1.66e-86	Activated	94
TBX5	0.0614	2.28e-86	Activated	95
ZNF669	0.1118	5.75e-86	Activated	96
ZAC1	0.0415	8.01e-85	Activated	97
SCRT1	0.0812	1.18e-84	Activated	98
TR4	0.0491	1.33e-83	Activated	99
RAR	0.0541	1.45e-83	Activated	100
FOX	0.0431	4.15e-83	Activated	101
FOXP1	0.0586	1.19e-82	Activated	102
ERE	0.078	1.24e-82	Activated	103
ZNF165	0.0409	1.87e-82	Activated	104
ATF2	0.0699	2.06e-82	Activated	105
LHX2	0.0583	4.49e-80	Activated	106
FOXO3	0.0621	1.37e-79	Activated	107
PIT1	0.0468	1.6e-79	Activated	108
JUND	0.0714	5.99e-79	Activated	109
CUX2	0.0696	1.26e-78	Activated	110
ZKSCAN1	0.0702	1.33e-78	Activated	111
PSE	0.0483	1.44e-78	Activated	112
PAX5	0.0603	1.6e-78	Activated	113
VDR	0.0472	2.56e-78	Activated	114
PBX2	0.0602	3.65e-78	Activated	115
DLX3	0.0787	8.29e-78	Activated	116
C-MYC	0.0872	3.55e-77	Activated	117
C-JUN-CRE	0.0629	1.04e-76	Activated	118
LXRE	0.059	1.22e-76	Activated	119
OCT4-SOX2-TCF-NANOG	0.0427	2.9e-76	Activated	120
CUX1	0.0985	2.42e-75	Activated	121
HIF-1A	0.1107	2.39e-74	Activated	122
NANOG	0.0569	9.6e-74	Activated	123
NPAS2	0.0541	1.19e-72	Activated	124
RORGT	0.0608	2.96e-72	Activated	125
RORGT	0.0608	2.96e-72	Activated	126
DMRT1	0.0449	5.65e-71	Activated	127
CDX2	0.0419	6.03e-71	Activated	128
ZNF264	0.0623	1.79e-70	Activated	129
REST-NRSF	0.0443	2.25e-70	Activated	130
LHX1	0.0666	1.99e-69	Activated	131
PHOX2A	0.0454	3e-69	Activated	132
PAX7	0.0515	9.16e-69	Activated	133
TBX6	0.038	1.14e-67	Activated	134
BZIP	0.0243	2.78e-67	Activated	135
PDX1	0.0518	3.71e-67	Activated	136
HOXD12	0.0341	5.23e-67	Activated	137
LHX3	0.0589	7.15e-67	Activated	138
DMRT6	0.0481	7.76e-67	Activated	139
SF1	0.0354	1.09e-66	Activated	140
ZNF711	0.0405	9.7e-66	Activated	141
MEIS1	0.0382	1.11e-65	Activated	142
NFIL3	0.0665	1.51e-64	Activated	143
PROP1	0.0411	2.02e-64	Activated	144
HIF2A	0.0722	2.36e-64	Activated	145
HEB	0.0287	3.68e-64	Activated	146
OCT	0.0359	2.56e-62	Activated	147
SREBP1A	0.0429	6.34e-62	Activated	148
PAX7	0.05	1.9e-61	Activated	149
ARNT	0.054	4.3e-59	Activated	150
PITX1	0.0237	6.49e-59	Activated	151
HNF6	0.057	8.61e-57	Activated	152
PAX5	0.0342	5.08e-56	Activated	153
PBX3	0.0297	1.54e-55	Activated	154
NR5A2	0.0268	1.92e-54	Activated	155
NKX6.1	0.0334	4.25e-53	Activated	156
ZNF652/HEPG2-ZNF652.FLAG-CHIP-SEQ	0.0267	1e-52	Activated	157
HLF	0.0318	2.19e-52	Activated	158
HNF4A	0.0246	1.31e-51	Activated	159
ELK1	0.0276	1.63e-51	Activated	160
HOXB4	0.0294	2.64e-49	Activated	161
GATA	0.0244	7.8e-49	Activated	162
OCT4	0.0175	8.84e-48	Activated	163
BRN2	0.0269	8.97e-48	Activated	164
PTF1A	0.0203	1.81e-47	Activated	165
HIF-1B	0.0406	2.21e-47	Activated	166
HOXD13	0.0195	8.42e-46	Activated	167
RORG	0.0263	6.06e-45	Activated	168
ZIC	0.0199	6.77e-43	Activated	169
TBX20	0.0184	1.8e-40	Activated	170
GFX	0.0473	9.1e-39	Activated	171
MAFF	0.0177	2.25e-38	Activated	172
E2A	0.0153	1.19e-37	Activated	173
MYNN	0.0176	1.2e-35	Activated	174
GATA3	0.0171	1.97e-35	Activated	175
RFX	0.0211	2.43e-35	Activated	176
ASCL1	0.0141	3.82e-34	Activated	177
IRF4	0.0133	4.43e-34	Activated	178
ELF1	0.0148	1.22e-33	Activated	179
MYB	0.0244	2.5e-32	Activated	180
CDX4	0.0148	5.9e-32	Activated	181
GATA	0.0137	2.31e-31	Activated	182
NUR77	0.0109	7.44e-30	Activated	183
TCF12	0.013	2.63e-29	Activated	184
ISL1	0.0226	4.66e-29	Activated	185
MYF5	0.0136	3.47e-28	Activated	186
MYOD	0.0122	1.65e-27	Activated	187
P63	0.0218	2.37e-27	Activated	188
HOXA9	0.014	4.55e-27	Activated	189
TBET	0.0089	7.7e-25	Activated	190
SMAD4	0.012	4.79e-24	Activated	191
NR5A2	0.0117	1.33e-23	Activated	192
P73	0.0169	1.57e-23	Activated	193
RUNX-AML	0.009	2.58e-23	Activated	194
HOXC9	0.0134	2.2e-22	Activated	195
PPARA	0.008	2.2e-22	Activated	196
MAFA	0.0105	2.46e-20	Activated	197
NKX3.1	0.0094	2.61e-20	Activated	198
PAX3	0.0108	3.45e-20	Activated	199
MYOG	0.0072	1.99e-19	Activated	200
RUNX	0.0087	4.39e-19	Activated	201
GFI1B	0.0072	6.23e-17	Activated	202
P53	0.0119	7.26e-17	Activated	203
OCT	0.0087	5.92e-16	Activated	204
UNKNOWN	0.008	1.17e-15	Activated	205
ZFX	0.0067	5.13e-14	Activated	206
HOXB13	0.0069	8.7e-14	Activated	207
ZNF317	0.0078	9.46e-11	Activated	208
GATA4	0.0085	4.19e-09	Activated	209
RORA	0.0066	1.26e-07	Activated	210
TBX21	0.005	2.13e-07	Activated	211
HOXA1	0.0055	4.75e-07	Activated	212
PRDM14	0.0076	1.52e-06	Activated	213
TCFCP2L1	0.0055	4.87e-06	Activated	214
GATA2	0.0041	3.69e-05	Activated	215
TGIF2	0.0018	0.000116	Activated	216
DUX	0.0036	0.000129	Activated	217
CHOP	0.0031	0.00522	Activated	218
HOXA11	0.0014	0.251	Activated	219
TWIST	0.0004	0.853	Activated	220
IKZF1	-0.2241	4.65e-169	Inhibited	1
BCL6	-0.3023	1.47e-167	Inhibited	2
ELF3	-0.24	1.59e-164	Inhibited	3
IKAROS	-0.1668	7.36e-163	Inhibited	4
IKAROS	-0.1668	7.36e-163	Inhibited	5
PU.1	-0.2093	3.67e-162	Inhibited	6
EWS	-0.2302	7.23e-161	Inhibited	7
TEAD4	-0.3575	2.65e-159	Inhibited	8
TEAD	-0.3443	5.48e-159	Inhibited	9
ERG	-0.2006	6.41e-159	Inhibited	10
RBPJ1	-0.296	2.01e-158	Inhibited	11
STAT3	-0.3236	5.23e-158	Inhibited	12
ZNF189	-0.2648	1.7e-156	Inhibited	13
EHF	-0.208	1.83e-156	Inhibited	14
NFAT	-0.2458	1.98e-155	Inhibited	15
PU.1-IRF	-0.1398	1.39e-153	Inhibited	16
ELF5	-0.2042	1.41e-153	Inhibited	17
TEAD1	-0.3481	2.63e-153	Inhibited	18
NFAT	-0.2154	5.72e-153	Inhibited	19
TEAD3	-0.2927	9.09e-152	Inhibited	20
ETS	-0.2083	3.24e-150	Inhibited	21
ETS1-DISTAL	-0.2038	1.22e-149	Inhibited	22
EWS	-0.1884	2.25e-149	Inhibited	23
STAT3+IL21	-0.2862	2.57e-149	Inhibited	24
SPIB	-0.1735	1.23e-148	Inhibited	25
ETV2	-0.1863	1.29e-148	Inhibited	26
ELF4	-0.1765	1.36e-146	Inhibited	27
TEAD2	-0.3002	3.52e-145	Inhibited	28
NFKB-P65	-0.2331	6.8e-142	Inhibited	29
STAT1	-0.2396	2.54e-141	Inhibited	30
STAT4	-0.2632	4.4e-140	Inhibited	31
PU.1	-0.1222	8.16e-140	Inhibited	32
ETV1	-0.1421	7.65e-139	Inhibited	33
STAT6	-0.2264	1.08e-137	Inhibited	34
RBPJ	-0.1396	1.53e-137	Inhibited	35
STAT6	-0.2076	2.03e-137	Inhibited	36
IKZF1	-0.1901	2.07e-136	Inhibited	37
ETS1	-0.1454	2.11e-136	Inhibited	38
IRF8	-0.0905	5.81e-135	Inhibited	39
NFKB-P65-REL	-0.2725	6.09e-135	Inhibited	40
NFKB-P65-REL	-0.2725	6.09e-135	Inhibited	41
SPDEF	-0.1961	8.62e-135	Inhibited	42
ETS	-0.1191	2.13e-134	Inhibited	43
STAT5	-0.1744	5.69e-134	Inhibited	44
STAT5	-0.1744	5.69e-134	Inhibited	45
PRDM15	-0.1555	2.96e-133	Inhibited	46
ZNF528	-0.1505	8.71e-133	Inhibited	47
JUN-AP1	-0.1861	1.33e-129	Inhibited	48
GABPA	-0.1235	8.6e-128	Inhibited	49
FRA1	-0.1817	7.04e-127	Inhibited	50
HRE	-0.1773	1.05e-126	Inhibited	51
FOSL2	-0.1802	1.95e-126	Inhibited	52
AP-1	-0.1717	2.83e-126	Inhibited	53
GFY	-0.1474	7.22e-126	Inhibited	54
HRE	-0.1896	2.95e-125	Inhibited	55
BATF	-0.1638	1.05e-123	Inhibited	56
PITX1	-0.1443	2.73e-123	Inhibited	57
ZNF143|STAF	-0.1107	2.87e-123	Inhibited	58
JUNB	-0.1552	5.94e-122	Inhibited	59
ATF3	-0.1677	1.04e-121	Inhibited	60
PRDM10	-0.1325	1.76e-121	Inhibited	61
EBF2	-0.1134	1.09e-118	Inhibited	62
FRA2	-0.1834	4.49e-117	Inhibited	63
ZNF416	-0.0783	5.25e-117	Inhibited	64
OTX2	-0.1374	5.49e-116	Inhibited	65
AR-HALFSITE	-0.1062	8.31e-116	Inhibited	66
HAND2	-0.0985	9.55e-116	Inhibited	67
EBF1	-0.0698	2.57e-115	Inhibited	68
ZNF263	-0.0865	2.58e-115	Inhibited	69
GSC	-0.1492	1.1e-113	Inhibited	70
IRF3	-0.06	3.01e-113	Inhibited	71
TLX?	-0.1008	5.24e-112	Inhibited	72
BACH2	-0.1358	5.53e-110	Inhibited	73
CRX	-0.169	1.36e-109	Inhibited	74
IRF1	-0.057	6.81e-107	Inhibited	75
GFY-STAF	-0.0954	3.47e-106	Inhibited	76
PRDM1	-0.0631	3.76e-105	Inhibited	77
EBNA1	-0.1158	8.46e-105	Inhibited	78
EBF	-0.0759	2.57e-104	Inhibited	79
NF1-HALFSITE	-0.1062	5.15e-104	Inhibited	80
TCFL2	-0.0714	7.15e-104	Inhibited	81
E2F4	-0.1229	9.03e-99	Inhibited	82
ZFP3	-0.0664	1.77e-96	Inhibited	83
BACH1	-0.0749	1.35e-95	Inhibited	84
MEF2A	-0.0645	3.27e-95	Inhibited	85
ZNF41	-0.0702	3.94e-95	Inhibited	86
ZSCAN22	-0.0518	7.53e-95	Inhibited	87
NEUROG2	-0.0591	1.14e-94	Inhibited	88
ZNF16	-0.0703	1.62e-94	Inhibited	89
E2F6	-0.0635	2.01e-94	Inhibited	90
NRF2	-0.0918	5.42e-93	Inhibited	91
LEF1	-0.0539	1.07e-91	Inhibited	92
X-BOX	-0.0662	2.02e-91	Inhibited	93
NF-E2	-0.0775	2.11e-91	Inhibited	94
ZNF467	-0.0415	9.79e-91	Inhibited	95
RFX6	-0.0715	1.16e-90	Inhibited	96
T1ISRE	-0.0457	4.09e-89	Inhibited	97
OLIG2	-0.0685	4.66e-89	Inhibited	98
MAFK	-0.061	3.51e-88	Inhibited	99
RONIN	-0.071	6e-88	Inhibited	100
TCF4	-0.05	1.37e-87	Inhibited	101
ZNF675	-0.072	4.99e-87	Inhibited	102
IRF2	-0.0409	1.09e-85	Inhibited	103
TCF3	-0.0508	2.72e-85	Inhibited	104
SIX2	-0.0677	1.06e-84	Inhibited	105
NFE2L2	-0.0669	1.66e-84	Inhibited	106
E2F1	-0.0655	5.01e-83	Inhibited	107
FOXO1	-0.063	1.55e-82	Inhibited	108
CARG	-0.0797	1.03e-81	Inhibited	109
MEF2B	-0.0482	1.6e-81	Inhibited	110
RFX1	-0.0547	2.18e-81	Inhibited	111
NF1	-0.0488	3.04e-81	Inhibited	112
PR	-0.0498	1.72e-80	Inhibited	113
ETV4	-0.0444	1.57e-79	Inhibited	114
NEUROD1	-0.0436	5.13e-79	Inhibited	115
E2F3	-0.0426	7.8e-79	Inhibited	116
ATOH1	-0.0465	3.97e-77	Inhibited	117
FOXH1	-0.0551	1.01e-76	Inhibited	118
ZBTB18	-0.0412	6.77e-76	Inhibited	119
CEBP	-0.0416	7.71e-76	Inhibited	120
SIX4	-0.0549	1.57e-74	Inhibited	121
CHR	-0.0329	4.81e-73	Inhibited	122
ETS	-0.0368	6.35e-73	Inhibited	123
TCF7	-0.0322	7.62e-72	Inhibited	124
E2F7	-0.0445	9.73e-72	Inhibited	125
ZBTB12	-0.0519	1.34e-69	Inhibited	126
NF1	-0.0351	4.22e-68	Inhibited	127
ISRE	-0.0211	6.66e-67	Inhibited	128
ZNF415	-0.0335	2.26e-65	Inhibited	129
SOX3	-0.0316	2.27e-65	Inhibited	130
ARE	-0.0431	8e-65	Inhibited	131
MOUSE	-0.035	1.79e-63	Inhibited	132
SOX2	-0.0367	1.03e-62	Inhibited	133
MEF2D	-0.0258	1.23e-61	Inhibited	134
RUNX1	-0.0279	1.43e-60	Inhibited	135
PPARE	-0.0212	8.4e-60	Inhibited	136
UNKNOWN-ESC-ELEMENT	-0.0238	1.01e-57	Inhibited	137
GRE	-0.0428	1.86e-56	Inhibited	138
TCF21	-0.0243	1.92e-56	Inhibited	139
FLI1	-0.0299	2.06e-56	Inhibited	140
TBR1	-0.0331	2.33e-56	Inhibited	141
SOX10	-0.0253	9.07e-55	Inhibited	142
MAFB	-0.0327	2.41e-54	Inhibited	143
HOXD10	-0.0293	4.4e-54	Inhibited	144
SOX9	-0.026	1.02e-52	Inhibited	145
RXR	-0.0225	7.05e-52	Inhibited	146
ZNF322	-0.0168	1.29e-51	Inhibited	147
GRHL2	-0.0341	2.54e-50	Inhibited	148
SMAD3	-0.0247	2.81e-49	Inhibited	149
MEF2C	-0.0146	6.17e-49	Inhibited	150
PAX8	-0.0204	1.81e-47	Inhibited	151
GRE	-0.0316	3.96e-47	Inhibited	152
E2F	-0.0351	7.56e-47	Inhibited	153
AMYB	-0.0262	8.47e-45	Inhibited	154
HIC1	-0.0176	3.65e-44	Inhibited	155
TATA-BOX	-0.0239	1.04e-43	Inhibited	156
TGIF1	-0.02	2.36e-42	Inhibited	157
PAX6	-0.0239	5.88e-41	Inhibited	158
SMAD2	-0.0202	1.57e-40	Inhibited	159
SOX6	-0.0177	3.96e-40	Inhibited	160
BRACHYURY	-0.0287	9.12e-40	Inhibited	161
BMYB	-0.0252	2.5e-38	Inhibited	162
ZNF382	-0.0171	7.41e-38	Inhibited	163
SCL	-0.0114	1.48e-37	Inhibited	164
SOX4	-0.0166	2.13e-37	Inhibited	165
NKX2.1	-0.0202	1.99e-34	Inhibited	166
PGR	-0.0193	5.27e-32	Inhibited	167
TBOX	-0.0124	5.41e-31	Inhibited	168
GATA3	-0.0131	3.12e-30	Inhibited	169
SIX1	-0.0174	4.72e-30	Inhibited	170
SOX17	-0.0155	1.12e-29	Inhibited	171
HOXA10	-0.0135	1.29e-27	Inhibited	172
CEBP	-0.0175	2.92e-26	Inhibited	173
GATA3	-0.0115	4.86e-25	Inhibited	174
NKX2.2	-0.0113	1.03e-24	Inhibited	175
SOX15	-0.0101	2.95e-23	Inhibited	176
NFKB-P50,P52	-0.0119	1.4e-22	Inhibited	177
RFX5	-0.0124	1.55e-22	Inhibited	178
PRDM9	-0.0074	1.25e-18	Inhibited	179
IRF	-0.0063	4.35e-18	Inhibited	180
HOXD11	-0.01	5.67e-18	Inhibited	181
ZNF7	-0.0078	3.48e-17	Inhibited	182
FOXK2	-0.0099	1.12e-16	Inhibited	183
HOXA13	-0.0084	4.71e-14	Inhibited	184
AP4	-0.0053	4.63e-12	Inhibited	185
BAPX1	-0.0061	9.99e-11	Inhibited	186
CEBP	-0.0067	1.54e-10	Inhibited	187
CTCF-SATELLITEELEMENT	-0.0069	3.15e-10	Inhibited	188
ZNF136	-0.0054	3.4e-09	Inhibited	189
GATA	-0.006	4e-08	Inhibited	190
EOMES	-0.0053	6.98e-08	Inhibited	191
GATA6	-0.0052	1.54e-06	Inhibited	192
RFX2	-0.0056	2.55e-06	Inhibited	193
PBX1	-0.003	2.03e-05	Inhibited	194
WT1	-0.0026	0.000751	Inhibited	195
RUNX2	-0.0003	0.0358	Inhibited	196
ATF4	-0.0032	0.0924	Inhibited	197
NKX2.5	-0.0013	0.202	Inhibited	198
GATA1	-0.0009	0.37	Inhibited	199
HOXA2	0	0.541	Inhibited	200
