## Supplemental Table 10 for "IKAROS Gene Regulatory Network Reveal ERG as a Vulnerability in B-cell Acute Lymphoblastic Leukemia"

### Sheet: Primers and oligos
Name	Sequence	Description
Top_Adapter	AATGATACGGCGACCACCGAGATCTACACTCTTTCCCTACACGACGCTCTTCCGATCT	Top adapter for UMI-4C library construction
Ad1	/5Phos/GATCGGAAGAGCACACGTCTGAACTCCAGTCACAGTCAAATCTCGTATGCCGTCTTCTGCTTG	Indexed adapter 1 for UMI-4C
Ad2	/5Phos/GATCGGAAGAGCACACGTCTGAACTCCAGTCACAGTTCCATCTCGTATGCCGTCTTCTGCTTG	Indexed adapter 2 for UMI-4C
Ad3	/5Phos/GATCGGAAGAGCACACGTCTGAACTCCAGTCACATGTCAATCTCGTATGCCGTCTTCTGCTTG	Indexed adapter 3 for UMI-4C
Ad4	/5Phos/GATCGGAAGAGCACACGTCTGAACTCCAGTCACCCGTCCATCTCGTATGCCGTCTTCTGCTTG	Indexed adapter 4 for UMI-4C
Ad5	/5Phos/GATCGGAAGAGCACACGTCTGAACTCCAGTCACGTCCGCATCTCGTATGCCGTCTTCTGCTTG	Indexed adapter 5 for UMI-4C
Ad6	/5Phos/GATCGGAAGAGCACACGTCTGAACTCCAGTCACGTGAAAATCTCGTATGCCGTCTTCTGCTTG	Indexed adapter 6 for UMI-4C
Ad7	/5Phos/GATCGGAAGAGCACACGTCTGAACTCCAGTCACGTGGCCATCTCGTATGCCGTCTTCTGCTTG	Indexed adapter 7 for UMI-4C
Ad8	/5Phos/GATCGGAAGAGCACACGTCTGAACTCCAGTCACGTTTCGATCTCGTATGCCGTCTTCTGCTTG	Indexed adapter 8 for UMI-4C
Ad9	/5Phos/GATCGGAAGAGCACACGTCTGAACTCCAGTCACCGTACGATCTCGTATGCCGTCTTCTGCTTG	Indexed adapter 9 for UMI-4C
Ad10	/5Phos/GATCGGAAGAGCACACGTCTGAACTCCAGTCACGAGTGGATCTCGTATGCCGTCTTCTGCTTG	Indexed adapter 10 for UMI-4C
Ad11	/5Phos/GATCGGAAGAGCACACGTCTGAACTCCAGTCACACTGATATCTCGTATGCCGTCTTCTGCTTG	Indexed adapter 11 for UMI-4C
Ad12	/5Phos/GATCGGAAGAGCACACGTCTGAACTCCAGTCACATTCCTATCTCGTATGCCGTCTTCTGCTTG	Indexed adapter 12 for UMI-4C
US_MYC	TGCCTAACACCCCCAACAAA	Upstream primer for MYC locus
US_CCDC26	CTGGCCAAACTTCTCGGCTT	Upstream primer for CCDC26 locus
US_CCND2	GGAAGCGGGTTTTTCCTGC	Upstream primer for CCND2 locus
US_MYC_bait1	TAATGCGAGGGTCTGGACGGCT	Upstream bait primer 1 for MYC locus
US_MYC_bait2	GCCGGTCGGACATTCCTGCTTT	Upstream bait primer 2 for MYC locus
DS_MYC	AAGTATACGTGGCAATGCGT	Downstream primer for MYC locus
DS_CCDC26	ACTGAAGTGGTTGCTGCGATA	Downstream primer for CCDC26 locus
DS_CCND2	GAGCCCCCAGAAACACGAT	Downstream primer for CCND2 locus
DS_MYC_bait1	CCTCGAGAAGGGCAGGGCTTCT	Downstream bait primer 1 for MYC locus
DS_MYC_bait2	AGGGACCGCATATCGCCTGTGT	Downstream bait primer 2 for MYC locus
Universal_Rev	CAAGCAGAAGACGGCATACGA	Universal reverse primer

### Sheet: sgRNA for CRISPRi
sgRNA name	Core sgRNA sequence (without the added "g" for those not already starting with a G)	Location	Location (GRCh38/hg38)
ERG-Ik-g1	TTGATGAGGTTGTTTAGAG	Exon 1, 5'UTR	chr21:38,498,454-38,498,472
ERG-Ik-g2	GGCCAGCACTATTAAGGTA	Exon 1 (CDS) +intron 1	chr21:38,498,359-38,498,377
ERG-Ik-g3	GACGTGGCCTGCATCCTGTG	intron3, Ik1 peak, ATAC-seq change	chr21:38,404,409-38,404,428
ERG-Ik-g4	AGCACTGGAGTGTGACGACG	intron3, Ik1 peak, ATAC-seq change	chr21:38,404,425-38,404,444
ERG-Ik-g5	ACGCCAGCCGGGATGTCCTG	intron3, Ik1 peak, ATAC-seq change	chr21:38,404,504-38,404,523
ERG-Ik-g6	ACTTCCTCTCTCCGAATGCG	intron 1, conserved, and Ik peak	chr21:38,489,022-38,489,041
ERG-Ik-g7	GTTGGGCTGGCTATCTGTGT	intron 1, conserved, and Ik peak	chr21:38,489,079-38,489,098
CD19-g3	CATGGTGGTCAGACTCTCCG	Exon 1, 5'UTR+ATG	chr16:28,931,984-28,932,003
NT1	GTATTACTGATATTGGTGGG	Non-Targeting-1
NT2	GCACTACCAGAGCTAACTCA	Non-Targeting-2
NT3	GAACTCAACCAGAGGGCCAA	Non-Targeting-3

### Sheet: Antibodies
Target	Company / Catalog # / Clone	Dilution	Conjugate	Method(s)	Figure(s)
ERG	Abcam, #ab92513	1:1000	—	Immunoblot, ChIP-seq, Proximity Ligation Assay (PLA)	Figures 2, 3, 4, 5, 7
Ikaros	Smale Lab, Hahm et al., 1998	1:1000	—	Immunoblot, ChIP-seq, Proximity Ligation Assay (PLA)	Figures 3, 4, 5, 6; S Figures 1, 4, 6
GAPDH	CST #2118 (14C10)	1:1000	—	Immunoblot	Figures 2, 6, 7; S Figure 7
Erg-1/2/3	Santa Cruz #sc-376293 (C-1)	1:100	Alexa Fluor-647 (AF647)	Intracellular flow	Figures 2, 7
Histone H3	CST #9715	1:1000	—	Immunoblot	S Figure 1
Mouse IgG	Santa Cruz #sc-2025	—	—	PLA	Figure 4
Rabbit IgG	CST #2729	—	—	PLA	Figure 4
HA	Millipore #0000201742	1:3000	—	Immunoblot, Immunoprecipitation (IP)	S Figure 4
Streptavidin-HRP	GenScript #M00091	1:3000	—	Immunoblot	S Figure 4
CHD4	ABclonal #A11574	—	—	IP/Immunoblot	S Figure 4
ZNF217	Proteintech #67730-I-Ig	—	—	IP/Immunoblot	S Figure 4
NRIP1	ABclonal #A9955	—	—	IP/Immunoblot	S Figure 4
H3K27ac	Active Motif #39135	10 µg, 4ug	—	ChIP-seq, HiChIP	Figures 5, 6; S Figure 5, 6
H3K27me3	Active Motif #39159	1 µg	—	CUT&RUN	Figure 5; S Figure 5
H3K9me3	Active Motif #39161	1 µg	—	CUT&RUN	Figure 5; S Figure 5
H3K4me1	Abcam #Ab8895	1 µg	—	ChIP-seq	Figure 5; S Figure 5
H3K4me3	Epicypher #13-0041	2.5 µg	—	CUT&RUN	S Figure 5
H3K36me3	Active Motif #61101	1 µg	—	CUT&RUN	S Figure 5
CTCF	CST #3418S	10 µg	—	ChIP-seq	Figure 6; S Figure 5
c-Myc	Proteintech #10828-1-AP	1:1000	—	Immunoblot	Figure 6
CCND2	Proteintech #10934-1-AP	1:1000	—	Immunoblot	S Figure 7

### Sheet: Cell lines
cell line	subtype	clinical	reference	ALL sorts predicted subtype	Ikaros status
PDX2	Ph+	diagnosis	Buchner, 2015; Geng, 2015	Ph+	IK6
MXP5	Ph+	diagnosis	Buchner, 2015; Chen, 2015	Ph+	IK6
LAX7	Ph-like (CRLF2)	diagnosis	Buchner, 2015; Geng, 2015; Chan, 2020	Ph+	IK6
LAX7R	KRAS G12C	relapse	Buchner, 2015; Chen, 2015; Chan, 2020	unclassified	IK6
MXP2	Ph+		Buchner, 2015; Geng, 2015	unclassified	WT
ICN1	Ph+	diagnosis	Buchner, 2015; Geng, 2015	Ph+	WT
IAH8R		relapse	Pollock, 2018; Cosgun, 2023 (preprint)	TCF3-PBX1	WT
SFO5	normal karyotype		Buchner, 2015; Geng, 2015	unclassified	WT
JFK10R		relapse		KMT2A	WT
